# Integrative *in situ* mapping of single-cell transcriptional states and tissue histopathology in an Alzheimer’s disease model

**DOI:** 10.1101/2022.01.14.476072

**Authors:** Hu Zeng, Jiahao Huang, Haowen Zhou, William J. Meilandt, Borislav Dejanovic, Yiming Zhou, Christopher J. Bohlen, Seung-Hye Lee, Jingyi Ren, Albert Liu, Hao Sheng, Jia Liu, Morgan Sheng, Xiao Wang

## Abstract

Amyloid-β plaques and neurofibrillary tau tangles are the neuropathologic hallmarks of Alzheimer’s disease (AD), but the spatiotemporal cellular responses and molecular mechanisms underlying AD pathophysiology remain poorly understood. Here we introduce STARmap PLUS to simultaneously map single-cell transcriptional states and disease marker proteins in brain tissues of AD mouse models at subcellular resolution (200 nm). This high-resolution spatial transcriptomics map revealed a core-shell structure where disease-associated microglia (DAM) closely contact amyloid-β plaques, whereas disease-associated astrocytes (DAA) and oligodendrocyte precursor cells (OPC) are enriched in the outer shells surrounding the plaque- DAM complex. Hyperphosphorylated tau emerged mainly in excitatory neurons in the CA1 region accompanied by the infiltration of oligodendrocyte subtypes into the axon bundles of hippocampal alveus. The integrative STARmap PLUS method bridges single-cell gene expression profiles with tissue histopathology at subcellular resolution, providing an unprecedented roadmap to pinpoint the molecular and cellular mechanisms of AD pathology and neurodegeneration.
