## Supplemental Table 2 for "Integrative *in situ* mapping of single-cell transcriptional states and tissue histopathology in an Alzheimer’s disease model"

### Sheet: Major types
TauPS2APP 8mo (2766 genes)
Percentage										Density (# cells per mm^2)
Cell type	Region	0-10µm	10-20µm	20-30µm	30-40µm	40-50µm	Overall			Cell type	Region	0-10µm	10-20µm	20-30µm	30-40µm	40-50µm	Overall
CTX-Ex	All	17.7083	43.2432	54.7529	55.8642	52.6786	35.7133			CTX-Ex	All	313.258	964.792	1206.12	1236.43	1059.77	650.341
Inh	All	1.04167	5.40541	9.12548	8.02469	8.33333	7.11161			Inh	All	18.4269	120.599	201.02	177.609	167.647	129.503
CA1	All	0	0	0	0	0.297619	8.40976			CA1	All	0	0	0	0	5.98739	153.142
CA2	All	0	0	0	0	0	1.83434			CA2	All	0	0	0	0	0	33.4035
CA3	All	0	0.540541	0	0	0.297619	6.61775			CA3	All	0	12.0599	0	0	5.98739	120.51
DG	All	0	0	0.380228	1.23457	3.57143	5.48892			DG	All	0	0	8.37582	27.3245	71.8486	99.9537
Astro	All	5.20833	8.64865	10.2662	7.71605	7.7381	8.33921			Astro	All	92.1347	192.958	226.147	170.778	155.672	151.858
Endo	All	3.125	4.32432	3.80228	5.8642	5.65476	4.78341			Endo	All	55.2808	96.4792	83.7582	129.791	113.76	87.1062
Micro	All	63.5417	18.9189	5.70342	4.32099	4.7619	5.88401			Micro	All	1124.04	422.096	125.637	95.6357	95.7982	107.148
Oligo	All	8.33333	16.2162	14.0684	16.0494	15.1786	14.1809			Oligo	All	147.416	361.797	309.905	355.218	305.357	258.235
OPC	All	1.04167	2.7027	1.90114	0.925926	1.4881	1.6368			OPC	All	18.4269	60.2995	41.8791	20.4934	29.9369	29.8062
CTX-Ex	Cortex	19.5402	46.7836	57.6	61.2245	57.1895	59.4765			CTX-Ex	Cortex	340.348	1060.81	1338.73	1365.84	1170.78	1274.12
Inh	Cortex	1.14943	5.84795	9.6	8.84354	9.15033	8.45856			Inh	Cortex	20.0205	132.601	223.121	197.289	187.325	181.201
CA1	Cortex	0	0	0	0	0.326797	0.0727097			CA1	Cortex	0	0	0	0	6.69018	1.5576
CA2	Cortex	0	0	0	0	0	0			CA2	Cortex	0	0	0	0	0	0
CA3	Cortex	0	0.584795	0	0	0.326797	0.121183			CA3	Cortex	0	13.2601	0	0	6.69018	2.596
DG	Cortex	0	0	0	0	0	0.0727097			DG	Cortex	0	0	0	0	0	1.5576
Astro	Cortex	3.44828	8.18713	9.2	7.82313	6.53595	6.78623			Astro	Cortex	60.0614	185.642	213.824	174.524	133.804	145.376
Endo	Cortex	3.44828	4.67836	4	6.12245	6.20915	5.45322			Endo	Cortex	60.0614	106.081	92.9672	136.584	127.113	116.82
Micro	Cortex	67.8161	18.1287	5.6	4.08163	4.57516	6.93165			Micro	Cortex	1181.21	411.064	130.154	91.0563	93.6625	148.491
Oligo	Cortex	3.44828	13.4503	12	11.2245	14.3791	10.9792			Oligo	Cortex	60.0614	304.983	278.901	250.405	294.368	235.197
OPC	Cortex	1.14943	2.33918	2	0.680272	1.30719	1.64809			OPC	Cortex	20.0205	53.0406	46.4836	15.176	26.7607	35.3056
CTX-Ex	Hippocampus	0	0	0	0	0	2.54545			CTX-Ex	Hippocampus	0	0	0	0	0	38.4683
Inh	Hippocampus	0	0	0	0	0	5.9798			Inh	Hippocampus	0	0	0	0	0	90.3699
CA1	Hippocampus	0	0	0	0	0	23.9596			CA1	Hippocampus	0	0	0	0	0	362.09
CA2	Hippocampus	0	0	0	0	0	5.25253			CA2	Hippocampus	0	0	0	0	0	79.379
CA3	Hippocampus	0	0	0	0	0	18.7475			CA3	Hippocampus	0	0	0	0	0	283.322
DG	Hippocampus	0	0	20	36.3636	54.5455	15.596			DG	Hippocampus	0	0	213.727	691.259	1721.76	235.694
Astro	Hippocampus	25	50	40	9.09091	18.1818	10.3434			Astro	Hippocampus	577.422	654.756	427.453	172.815	573.92	156.315
Endo	Hippocampus	0	0	0	9.09091	0	4.0404			Endo	Hippocampus	0	0	0	172.815	0	61.0607
Micro	Hippocampus	50	0	20	18.1818	9.09091	4.60606			Micro	Hippocampus	1154.84	0	213.727	345.629	286.96	69.6092
Oligo	Hippocampus	25	25	20	18.1818	13.6364	7.55556			Oligo	Hippocampus	577.422	327.378	213.727	345.629	430.44	114.184
OPC	Hippocampus	0	25	0	9.09091	4.54545	1.37374			OPC	Hippocampus	0	327.378	0	172.815	143.48	20.7606
TauPS2APP 13mo (2766 genes)
Percentage										Density (# cells per mm^2)
Cell type	Region	0-10µm	10-20µm	20-30µm	30-40µm	40-50µm	Overall			Cell type	Region	0-10µm	10-20µm	20-30µm	30-40µm	40-50µm	Overall
CTX-Ex	All	7.61905	30.4762	35.1504	31.1419	32.0061	19.8336			CTX-Ex	All	163.736	675.149	749.071	638.599	720.991	435.844
Inh	All	1.90476	4.28571	6.76692	7.43945	5.20674	4.84799			Inh	All	40.934	94.9429	144.206	152.554	117.29	106.535
CA1	All	0	0	0	0.346021	0.612557	8.2991			CA1	All	0	0	0	7.09554	13.7989	182.373
CA2	All	0	0	0.18797	0	0	0.903862			CA2	All	0	0	4.00573	0	0	19.8624
CA3	All	0	0	0.18797	0.519031	0.153139	5.39236			CA3	All	0	0	4.00573	10.6433	3.44972	118.497
DG	All	2.53968	5.2381	7.14286	9.16955	14.242	17.5431			DG	All	54.5786	116.041	152.218	188.032	320.824	385.511
Astro	All	2.85714	11.4286	10.7143	11.5917	9.03522	9.6138			Astro	All	61.401	253.181	228.327	237.701	203.533	211.263
Endo	All	5.07937	8.33333	6.95489	9.51557	7.35069	5.61832			Endo	All	109.157	184.611	148.212	195.127	165.586	123.463
Micro	All	72.381	17.619	4.88722	6.40138	8.42266	8.37099			Micro	All	1555.49	390.321	104.149	131.268	189.734	183.953
Oligo	All	5.71429	19.5238	24.2481	23.1834	21.2864	17.6869			Oligo	All	122.802	432.518	516.739	475.401	479.511	388.67
OPC	All	1.90476	3.09524	3.7594	0.692042	1.68453	1.88989			OPC	All	40.934	68.5699	80.1146	14.1911	37.9469	41.5304
CTX-Ex	Cortex	13.0435	46.3235	54.6269	51.5942	54.6448	53.508			CTX-Ex	Cortex	281.953	1192.16	1349.29	1213.5	1393.99	1260.28
Inh	Cortex	2.71739	5.51471	8.95522	10.4348	7.65027	7.24891			Inh	Cortex	58.7402	141.923	221.195	245.427	195.158	170.734
CA1	Cortex	0	0	0	0	0	0			CA1	Cortex	0	0	0	0	0	0
CA2	Cortex	0	0	0	0	0	0			CA2	Cortex	0	0	0	0	0	0
CA3	Cortex	0	0	0	0	0	0.0291121			CA3	Cortex	0	0	0	0	0	0.685679
DG	Cortex	0	0	0	0	0	0			DG	Cortex	0	0	0	0	0	0
Astro	Cortex	2.71739	6.98529	6.26866	7.53623	5.19126	6.92868			Astro	Cortex	58.7402	179.77	154.836	177.253	132.429	163.191
Endo	Cortex	5.43478	9.92647	7.16418	7.53623	7.65027	6.14265			Endo	Cortex	117.48	255.462	176.956	177.253	195.158	144.678
Micro	Cortex	69.0217	13.9706	2.98507	4.92754	6.8306	9.46143			Micro	Cortex	1492	359.539	73.7316	115.896	174.248	222.846
Oligo	Cortex	5.97826	14.3382	17.6119	17.6812	16.9399	15.1383			Oligo	Cortex	129.228	369.001	435.017	415.862	432.135	356.553
OPC	Cortex	1.08696	2.94118	2.38806	0.289855	1.0929	1.54294			OPC	Cortex	23.4961	75.6924	58.9853	6.81741	27.8797	36.341
CTX-Ex	Hippocampus	0	0	1.24224	0.520833	0	1.1844			CTX-Ex	Hippocampus	0	0	19.6513	8.44338	0	25.2231
Inh	Hippocampus	0.869565	2.32558	3.72671	3.64583	2.54237	3.93586			Inh	Hippocampus	17.9415	39.7001	58.9539	59.1036	48.3061	83.8184
CA1	Hippocampus	0	0	0	1.04167	1.69492	14.723			CA1	Hippocampus	0	0	0	16.8868	32.2041	313.543
CA2	Hippocampus	0	0	0.621118	0	0	1.6035			CA2	Hippocampus	0	0	9.82565	0	0	34.1482
CA3	Hippocampus	0	0	0.621118	1.5625	0.423729	9.5481			CA3	Hippocampus	0	0	9.82565	25.3301	8.05101	203.337
DG	Hippocampus	6.95652	17.0543	23.6025	27.6042	39.4068	31.1042			DG	Hippocampus	143.532	291.134	373.375	447.499	748.744	662.398
Astro	Hippocampus	3.47826	21.7054	19.8758	18.75	15.2542	11.352			Astro	Hippocampus	71.766	370.534	314.421	303.962	289.836	241.754
Endo	Hippocampus	5.21739	6.20155	6.8323	14.0625	8.05085	5.55758			Endo	Hippocampus	107.649	105.867	108.082	227.971	152.969	118.355
Micro	Hippocampus	75.6522	27.1318	9.93789	9.89583	11.8644	7.76239			Micro	Hippocampus	1560.91	463.168	157.21	160.424	225.428	165.308
Oligo	Hippocampus	6.08696	22.4806	26.7081	21.3542	18.2203	11.2427			Oligo	Hippocampus	125.59	383.768	422.503	346.178	346.194	239.426
OPC	Hippocampus	1.73913	3.10078	6.8323	1.5625	2.54237	1.98615			OPC	Hippocampus	35.883	52.9335	108.082	25.3301	48.3061	42.2972
Statistic Test (Chi-squate Test)										Top Level 8mo Statistic Test (One sample t-test)
Cell type	Region	0-10µm	10-20µm	20-30µm	30-40µm	40-50µm				Cell type	Region	0-10µm	10-20µm	20-30µm	30-40µm	40-50µm
CTX-Ex	All	0.00057	0.0543449	1.36e-10	3.55e-14	5.68e-11				CTX-Ex	All	0.000161	0.0219532	4.14e-05	1.02e-05	1.7e-05
Inh	All	0.0367649	0.414778	0.246659	0.600485	0.432885				Inh	All	1.56e-07	0.525314	0.0577633	0.176972	0.0923526
CA1	All	0.00572216	4.75e-05	9.77e-07	4.11e-08	7.35e-08				CA1	All	0	0	0	0	4.19e-41
CA2	All	0.344752	0.105029	0.0425718	0.020797	0.0183605				CA2	All	0	0	0	0	0
CA3	All	0.0171395	0.00117391	1.91e-05	1.61e-06	3.19e-06				CA3	All	0	1.06e-15	0	0	1.23e-31
DG	All	0.0340637	0.00147361	0.000354	0.000883	0.145182				DG	All	0	0	1.48e-19	0.00548129	0.358735
Astro	All	0.383861	1	0.306269	0.739813	0.759629				Astro	All	0.142293	0.291569	0.0474441	0.166278	0.292386
Endo	All	0.631701	0.870867	0.534643	0.433754	0.524604				Endo	All	0.128859	0.321024	0.367221	0.0774034	0.0909984
Micro	All	3.64e-130	1.64e-13	0.996879	0.263869	0.438072				Micro	All	2.53e-10	7.38e-06	0.211847	0.159724	0.0523447
Oligo	All	0.153805	0.537685	1	0.381874	0.647328				Oligo	All	0.0914603	0.0662262	0.308041	0.0978971	0.106134
OPC	All	0.97744	0.403975	0.927431	0.414833	1				OPC	All	0.146045	0.182564	0.253587	0.0955463	0.322243
CTX-Ex	Cortex	4.19e-13	0.000525	0.536589	0.667892	0.416397				CTX-Ex	Cortex	1.23e-14	0.0452757	0.264439	0.405269	0.263233
Inh	Cortex	0.0252607	0.250695	0.594582	0.917694	0.738181				Inh	Cortex	9.22e-11	0.259114	0.253336	0.523551	0.367636
CA1	Cortex	1	1	1	1	0.541716				CA1	Cortex	0	0	0	0	0.235212
CA2	Cortex	NaN	NaN	NaN	NaN	NaN				CA2	Cortex	NaN	NaN	NaN	NaN	NaN
CA3	Cortex	1	0.516275	1	1	0.826468				CA3	Cortex	0	0.218809	0	0	0.28143
DG	Cortex	1	1	1	1	1				DG	Cortex	0	0	0	0	0
Astro	Cortex	0.324033	0.584206	0.156758	0.561139	0.942748				Astro	Cortex	0.0215227	0.289273	0.0641244	0.12562	0.573428
Endo	Cortex	0.58491	0.752029	0.361466	0.71643	0.641529				Endo	Cortex	0.0377239	0.465563	0.117812	0.221548	0.221309
Micro	Cortex	5.57e-114	1.5e-08	0.458531	0.0573814	0.114968				Micro	Cortex	1.45e-09	0.000182	0.490931	0.00275387	4.98e-05
Oligo	Cortex	0.0413397	0.381348	0.684755	0.99687	0.0620565				Oligo	Cortex	2.56e-06	0.113492	0.316619	0.302143	0.064416
OPC	Cortex	1	0.690734	0.852024	0.260287	0.796741				OPC	Cortex	0.109507	0.319576	0.299266	0.00202369	0.493719
CTX-Ex	Hippocampus	1	1	1	1	0.947145				CTX-Ex	Hippocampus	0	0	0	0	0
Inh	Hippocampus	1	1	1	0.852975	0.472317				Inh	Hippocampus	0	0	0	0	0
CA1	Hippocampus	0.604744	0.477174	0.477174	0.137943	0.01851				CA1	Hippocampus	0	0	0	0	0
CA2	Hippocampus	1	1	1	0.928416	0.540471				CA2	Hippocampus	0	0	0	0	0
CA3	Hippocampus	0.762114	0.629058	0.629058	0.235748	0.0503402				CA3	Hippocampus	0	0	0	0	0
DG	Hippocampus	0.87754	0.743002	1	0.126189	1.26e-06				DG	Hippocampus	0	0	0.402036	0.291184	0.238475
Astro	Hippocampus	0.874874	0.140351	0.140351	1	0.366536				Astro	Hippocampus	0.280062	0.244176	0.171515	0.560613	0.109795
Endo	Hippocampus	1	1	1	0.919892	0.684184				Endo	Hippocampus	0	0	0	0.321091	0
Micro	Hippocampus	0.00146193	1	0.553703	0.143765	0.600195				Micro	Hippocampus	0.101766	0	0.30165	0.268461	0.1537
Oligo	Hippocampus	0.696352	0.823849	0.823849	0.428144	0.475255				Oligo	Hippocampus	0.240884	0.261049	0.289492	0.259397	0.249679
OPC	Hippocampus	1	0.0926075	1	0.355729	0.704358				OPC	Hippocampus	0	0.226132	0	0.227626	0.23141
Statistic Test (Chi-squate Test)										Top Level 13mo Statistic Test (One sample t-test)
Cell type	Region	0-10µm	10-20µm	20-30µm	30-40µm	40-50µm				Cell type	Region	0-10µm	10-20µm	20-30µm	30-40µm	40-50µm
CTX-Ex	All	9.63e-08	4.8e-08	5.8e-19	1.86e-11	5.46e-16				CTX-Ex	All	3.86e-11	0.0029119	1.29e-05	0.000485	6.06e-05
Inh	All	0.0220329	0.652831	0.0495898	0.00537162	0.700256				Inh	All	0.00314855	0.190064	0.127597	0.0438117	0.167841
CA1	All	1.36e-07	5.05e-10	1.47e-12	1.06e-12	3.85e-13				CA1	All	0	0	0	4.2e-96	6.18e-59
CA2	All	0.160446	0.0815536	0.116185	0.0306707	0.0212536				CA2	All	0	0	8.16e-07	0	0
CA3	All	3.47e-05	9.69e-07	7.11e-08	1.15e-07	1.74e-09				CA3	All	0	0	5.53e-75	4.55e-56	2.9e-103
DG	All	3.88e-12	1.84e-11	9.64e-11	3.4e-08	0.0301593				DG	All	5.41e-11	1.55e-05	0.000273	0.000152	0.0330415
Astro	All	7.23e-05	0.240296	0.457195	0.145795	0.690438				Astro	All	1.58e-11	0.182296	0.281423	0.0808864	0.479205
Endo	All	0.81916	0.0195275	0.219607	6.94e-05	0.0516818				Endo	All	0.297987	0.0356663	0.248905	0.0192968	0.0419091
Micro	All	0	6.93e-12	0.00321435	0.0742935	0.979884				Micro	All	9.06e-27	3.32e-05	0.00219676	0.00784313	0.0841985
Oligo	All	4.3e-08	0.367868	9.42e-05	0.000948	0.0118265				Oligo	All	1.6e-14	0.224383	0.0378203	0.0943238	0.140061
OPC	All	1	0.0976548	0.00225708	0.0393576	0.819385				OPC	All	0.662844	0.105009	0.0128292	0.000142	0.143325
CTX-Ex	Cortex	6.71e-28	0.0233396	0.694637	0.268643	0.484385				CTX-Ex	Cortex	3.86e-25	0.431962	0.0526954	0.193921	0.110886
Inh	Cortex	0.0244903	0.318053	0.245032	0.0307098	0.774877				Inh	Cortex	0.0024613	0.119906	0.21222	0.0654076	0.24083
CA1	Cortex	NaN	NaN	NaN	NaN	NaN				CA1	Cortex	NaN	NaN	NaN	NaN	NaN
CA2	Cortex	NaN	NaN	NaN	NaN	NaN				CA2	Cortex	NaN	NaN	NaN	NaN	NaN
CA3	Cortex	1	1	1	1	1				CA3	Cortex	0	0	0	0	0
DG	Cortex	NaN	NaN	NaN	NaN	NaN				DG	Cortex	NaN	NaN	NaN	NaN	NaN
Astro	Cortex	0.0337958	1	0.702879	0.807946	0.227764				Astro	Cortex	6.74e-05	0.450419	0.297447	0.103335	0.245369
Endo	Cortex	0.837463	0.00902592	0.480644	0.365428	0.217401				Endo	Cortex	0.256657	0.016972	0.295653	0.388622	0.109798
Micro	Cortex	3.95e-178	0.00986874	3.26e-05	0.00239169	0.100446				Micro	Cortex	3.18e-16	0.0194242	2.26e-07	0.00124929	0.743714
Oligo	Cortex	0.000696	0.803696	0.208922	0.260504	0.288221				Oligo	Cortex	2.09e-06	0.307334	0.10095	0.0919252	0.156792
OPC	Cortex	0.852848	0.0868677	0.275353	0.0726598	0.629328				OPC	Cortex	0.349486	0.0838502	0.125713	1.04e-08	0.131753
CTX-Ex	Hippocampus	0.461411	0.385427	1	0.584892	0.157295				CTX-Ex	Hippocampus	0	0	0.179481	0.00202808	0
Inh	Hippocampus	0.149877	0.439845	0.97534	0.946536	0.336586				Inh	Hippocampus	0.00188169	0.00947073	0.0815846	0.0462699	0.0457825
CA1	Hippocampus	1.59e-05	2.6e-06	9.92e-08	7.46e-08	1.4e-08				CA1	Hippocampus	0	0	0	8.06e-41	3.39e-26
CA2	Hippocampus	0.320909	0.256007	0.460853	0.127244	0.0814244				CA2	Hippocampus	0	0	0.00150807	0	0
CA3	Hippocampus	0.000893	0.000287	0.000115	0.00018	1.92e-06				CA3	Hippocampus	0	0	3.03e-32	1.85e-24	2.55e-44
DG	Hippocampus	5.62e-08	0.000432	0.0232559	0.261474	0.00710111				DG	Hippocampus	3.08e-05	0.00976203	0.0325412	0.0348213	0.649503
Astro	Hippocampus	0.0127717	0.000552	0.00195593	0.00220151	0.0710074				Astro	Hippocampus	1.32e-05	0.0341571	0.0801355	0.0749921	0.146718
Endo	Hippocampus	1	0.9553	0.677568	6.46e-07	0.121145				Endo	Hippocampus	0.398735	0.35429	0.339613	0.0105391	0.141161
Micro	Hippocampus	2.4e-167	1.77e-15	0.458292	0.361333	0.0235354				Micro	Hippocampus	7.39e-11	0.000375	0.57795	0.169352	0.0543533
Oligo	Hippocampus	0.1181	0.000152	3.97e-09	1.91e-05	0.000847				Oligo	Hippocampus	0.0341234	0.105481	0.0500295	0.110456	0.0587339
OPC	Hippocampus	1	0.582515	5.29e-05	0.844697	0.703246				OPC	Hippocampus	0.555478	0.42892	0.0232186	0.434697	0.484621

### Sheet: Microglia Subtype
Microglia
Cortex Regional Density (# cells per mm^2)										Hippocampus Regional Density (# cells per mm^2)
Sample	Micro1	Micro2	Micro3	Total						Sample	Micro1	Micro2	Micro3	Total
Control 8mo	39	23	1	63						Control 8mo	47	28	1	76
TauPS2APP 8mo	57	24	67	148						TauPS2APP 8mo	40	19	11	70
Control 13mo	38	17	0	55						Control 13mo	39	27	1	67
TauPS2APP 13mo	79	29	114	222						TauPS2APP 13mo	59	37	69	165
TauPS2APP 8mo Percentage										TauPS2APP 8mo Density (# cells per mm^2)
Sub-type	Region	0-10µm	10-20µm	20-30µm	30-40µm	40-50µm	Overall			Sub-type	Region	0-10µm	10-20µm	20-30µm	30-40µm	40-50µm	Overall
Micro1	Cortex	13.5593	22.5806	21.4286	41.6667	64.2857	38.4615			Micro1	Cortex	160.164	92.821	27.8901	37.9401	60.2116	57.1119
Micro2	Cortex	10.1695	16.129	21.4286	16.6667	7.14286	16.0839			Micro2	Cortex	120.123	66.3007	27.8901	15.176	6.69018	23.8832
Micro3	Cortex	76.2712	61.2903	57.1429	41.6667	28.5714	45.4545			Micro3	Cortex	900.921	251.943	74.3737	37.9401	26.7607	67.4959
Micro1	Hippocampus	0	NaN	0	50	50	57.0175			Micro1	Hippocampus	0	0	0	172.815	143.48	39.6895
Micro2	Hippocampus	50	NaN	0	50	0	27.193			Micro2	Hippocampus	577.422	0	0	172.815	0	18.9288
Micro3	Hippocampus	50	NaN	100	0	50	15.7895			Micro3	Hippocampus	577.422	0	213.727	0	143.48	10.9909
TauPS2APP 13mo Percentage										TauPS2APP 13mo Density (# cells per mm^2)
Cell type	Region	0-10µm	10-20µm	20-30µm	30-40µm	40-50µm	Overall			Cell type	Region	0-10µm	10-20µm	20-30µm	30-40µm	40-50µm	Overall
Micro1	Cortex	7.87402	47.3684	50	76.4706	60	35.3846			Micro1	Cortex	117.48	170.308	36.8658	88.6263	104.549	78.853
Micro2	Cortex	12.5984	15.7895	0	11.7647	12	13.2308			Micro2	Cortex	187.969	56.7693	0	13.6348	20.9098	29.4842
Micro3	Cortex	79.5276	36.8421	50	11.7647	28	51.3846			Micro3	Cortex	1186.55	132.462	36.8658	13.6348	48.7895	114.508
Micro1	Hippocampus	3.44828	14.2857	43.75	47.3684	28.5714	35.9155			Micro1	Hippocampus	53.8245	66.1668	68.7795	75.9904	64.4081	59.3714
Micro2	Hippocampus	10.3448	20	6.25	21.0526	25	22.3005			Micro2	Hippocampus	161.473	92.6336	9.82565	33.7735	56.3571	36.8646
Micro3	Hippocampus	86.2069	65.7143	50	31.5789	46.4286	41.784			Micro3	Hippocampus	1345.61	304.367	78.6052	50.6603	104.663	69.0726
TauPS2APP 8mo Statistic Test (chi-square test)										TauPS2APP 8mo Statistic Test (one sample t-test)
Cell type	Region	0-10µm	10-20µm	20-30µm	30-40µm	40-50µm				Cell type	Region	0-10µm	10-20µm	20-30µm	30-40µm	40-50µm
Micro1	Cortex	0.000368	0.361314	0.197266	0.371405	0.904181				Micro1	Cortex	0.0305171	0.138031	0.0264514	0.13987	0.802491
Micro2	Cortex	2e-06	0.0568534	1	0.646484	0.278302				Micro2	Cortex	0.0227245	0.123321	0.309071	0.0702794	5.85e-05
Micro3	Cortex	9.39e-152	6.41e-09	1	0.187037	0.079683				Micro3	Cortex	7.34e-09	0.000621	0.276825	0.0128809	0.000306
Micro1	Hippocampus	1	1	1	0.678431	1				Micro1	Hippocampus	0	0	0	0.277627	0.297349
Micro2	Hippocampus	0.04033	1	1	0.316127	1				Micro2	Hippocampus	0.218621	0	0	0.240652	0
Micro3	Hippocampus	0.00501312	1	0.0134164	1	0.381875				Micro3	Hippocampus	0.215552	0	0.223508	0	0.221714
TauPS2APP 13mo Statistic Test (chi-square test)										TauPS2APP 13mo Statistic Test (one sample t-test)
Cell type	Region	0-10µm	10-20µm	20-30µm	30-40µm	40-50µm				Cell type	Region	0-10µm	10-20µm	20-30µm	30-40µm	40-50µm
Micro1	Cortex	0.146576	0.00291266	0.0682373	0.824546	0.455204				Micro1	Cortex	0.127509	0.0231563	0.0189997	0.292807	0.0904565
Micro2	Cortex	1.15e-19	0.227577	0.056283	0.33431	0.61029				Micro2	Cortex	0.000461	0.0990461	0	0.0690937	0.121512
Micro3	Cortex	1.24e-231	0.915107	0.00398566	0.000132	0.00937398				Micro3	Cortex	2.93e-15	0.281035	0.000108	4.17e-17	0.0328301
Micro1	Hippocampus	1	0.664801	0.379696	0.175516	0.715648				Micro1	Hippocampus	0.576145	0.488283	0.396165	0.47177	0.527899
Micro2	Hippocampus	1.86e-06	0.00452108	0.401725	0.945353	0.220801				Micro2	Hippocampus	0.0149681	0.055138	0.329573	0.432702	0.135497
Micro3	Hippocampus	0	1.57e-19	0.356456	1	0.0704585				Micro3	Hippocampus	1.04e-10	0.000307	0.351413	0.0757949	0.100027

### Sheet: Astrocyte Subtype
Astrocyte
Cortex Regional Density (# cells per mm^2)										Hippocampus Regional Density (# cells per mm^2)
Sample	Astro1	Astro2	Astro3	Total						Sample	Astro1	Astro2	Astro3	Total
Control 8mo	119	32	1	152						Control 8mo	75	137	20	232
TauPS2APP 8mo	81	48	16	145						TauPS2APP 8mo	52	78	27	157
Control 13mo	83	26	1	110						Control 13mo	69	120	19	208
TauPS2APP 13mo	56	62	45	163						TauPS2APP 13mo	46	114	81	241
TauPS2APP 8mo Percentage										TauPS2APP 8mo Density (# cells per mm^2)
Sub-type	Region	0-10µm	10-20µm	20-30µm	30-40µm	40-50µm	Overall			Sub-type	Region	0-10µm	10-20µm	20-30µm	30-40µm	40-50µm	Overall
Astro1	Cortex	33.3333	42.8571	43.4783	60.8696	40	55.7143			Astro1	Cortex	20.0205	79.5609	92.9672	106.232	53.5214	80.9951
Astro2	Cortex	33.3333	42.8571	30.4348	34.7826	40	33.2143			Astro2	Cortex	20.0205	79.5609	65.077	60.7042	53.5214	48.2856
Astro3	Cortex	33.3333	14.2857	26.087	4.34783	20	11.0714			Astro3	Cortex	20.0205	26.5203	55.7803	7.58802	26.7607	16.0952
Astro1	Hippocampus	100	0	0	0	0	33.2031			Astro1	Hippocampus	577.422	0	0	0	0	51.9016
Astro2	Hippocampus	0	100	50	100	50	49.6094			Astro2	Hippocampus	0	654.756	213.727	172.815	286.96	77.5471
Astro3	Hippocampus	0	0	50	0	50	17.1875			Astro3	Hippocampus	0	0	213.727	0	286.96	26.8667
TauPS2APP 13mo Percentage										TauPS2APP 13mo Density (# cells per mm^2)
Cell type	Region	0-10µm	10-20µm	20-30µm	30-40µm	40-50µm	Overall			Cell type	Region	0-10µm	10-20µm	20-30µm	30-40µm	40-50µm	Overall
Astro1	Cortex	0	10.5263	23.8095	34.6154	42.1053	34.0336			Astro1	Cortex	0	18.9231	36.8658	61.3567	55.7594	55.54
Astro2	Cortex	40	10.5263	47.619	26.9231	36.8421	38.2353			Astro2	Cortex	23.4961	18.9231	73.7316	47.7218	48.7895	62.3967
Astro3	Cortex	60	78.9474	28.5714	38.4615	21.0526	27.7311			Astro3	Cortex	35.2441	141.923	44.239	68.1741	27.8797	45.2548
Astro1	Hippocampus	0	7.14286	12.5	5.55556	8.33333	18.9406			Astro1	Hippocampus	0	26.4667	39.3026	16.8868	24.153	45.7897
Astro2	Hippocampus	0	35.7143	18.75	55.5556	47.2222	47.3515			Astro2	Hippocampus	0	132.334	58.9539	168.868	136.867	114.474
Astro3	Hippocampus	100	57.1429	68.75	38.8889	44.4444	33.7079			Astro3	Hippocampus	71.766	211.734	216.164	118.207	128.816	81.4901
TauPS2APP 8mo Statistic Test (chi-square test)										TauPS2APP 8mo Statistic Test (one sample t-test)
Cell type	Region	0-10µm	10-20µm	20-30µm	30-40µm	40-50µm				Cell type	Region	0-10µm	10-20µm	20-30µm	30-40µm	40-50µm
Astro1	Cortex	0.325426	0.989005	0.996455	0.464132	0.336262				Astro1	Cortex	0.00337737	0.429544	0.317275	0.110582	0.240224
Astro2	Cortex	0.7595	0.400899	0.711061	0.73525	0.813544				Astro2	Cortex	0.126909	0.211356	0.24698	0.330117	0.370999
Astro3	Cortex	1	0.856034	0.00639917	0.613587	0.410781				Astro3	Cortex	0.381278	0.324419	0.0414875	0.0444796	0.160173
Astro1	Hippocampus	0.310275	1	1	1	0.775823				Astro1	Hippocampus	0.231985	0	0	0	0
Astro2	Hippocampus	1	0.0104883	0.610111	1	0.698751				Astro2	Hippocampus	0	0.226994	0.313982	0.358206	0.156376
Astro3	Hippocampus	1	1	0.157463	1	0.0673772				Astro3	Hippocampus	0	0	0.227523	0	0.224097
TauPS2APP 13mo Statistic Test (chi-square test)										TauPS2APP 13mo Statistic Test (one sample t-test)
Cell type	Region	0-10µm	10-20µm	20-30µm	30-40µm	40-50µm				Cell type	Region	0-10µm	10-20µm	20-30µm	30-40µm	40-50µm
Astro1	Cortex	0.0575569	0.10591	0.364779	0.942317	0.996553				Astro1	Cortex	0	3.02e-05	0.0539956	0.228945	0.36267
Astro2	Cortex	0.273307	0.0660609	0.820023	0.521684	0.474995				Astro2	Cortex	0.0144044	5.18e-05	0.341503	0.26225	0.127583
Astro3	Cortex	1	1.74e-05	1	0.262873	0.323694				Astro3	Cortex	0.289015	0.0131676	0.415087	0.110039	0.108983
Astro1	Hippocampus	0.206176	0.834209	1	0.394452	0.467052				Astro1	Hippocampus	0	0.178491	0.376141	0.000187	0.0461614
Astro2	Hippocampus	0.0189169	0.352083	0.387726	0.00361015	0.265816				Astro2	Hippocampus	0	0.309547	0.00994357	0.0972079	0.146982
Astro3	Hippocampus	1	1.72e-06	6.31e-10	0.021931	0.0256689				Astro3	Hippocampus	0.320508	0.0115091	0.00726497	0.0581845	0.110484

### Sheet: Oligodendrocyte Subtype
Oligodendrocyte
Cortex Regional Density (# cells per mm^2)						Corpus Callosum Regional Density (# cells per mm^2)					Hippocampus Regional Density (# cells per mm^2)
Sample	Oligo1	Oligo2	Oligo3	OPC	Total	Oligo1	Oligo2	Oligo3	OPC	Total	Oligo1	Oligo2	Oligo3	OPC	Total
Control 8mo	263	7	13	26	309	1162	43	175	42	1422	125	3	11	38	177
TauPS2APP 8mo	212	15	9	35	271	936	76	101	43	1156	103	1	10	21	135
Control 13mo	193	3	10	27	233	1036	37	122	31	1226	147	2	10	34	193
TauPS2APP 13mo	295	25	36	36	392	1156	66	258	56	1536	201	4	34	43	282
TauPS2APP 8mo Percentage										TauPS2APP 8mo Density (# cells per mm^2)
Sub-type	Region	0-10µm	10-20µm	20-30µm	30-40µm	40-50µm	Overall			Sub-type	Region	0-10µm	10-20µm	20-30µm	30-40µm	40-50µm	Overall
Oligo1	Cortex	75	81.4815	77.1429	74.2857	83.3333	78.3109			Oligo1	Cortex	60.0614	291.723	251.011	197.289	267.607	211.833
Oligo2	Cortex	0	3.7037	5.71429	11.4286	8.33333	5.37428			Oligo2	Cortex	0	13.2601	18.5934	30.3521	26.7607	14.5376
Oligo3	Cortex	0	0	2.85714	8.57143	0	3.26296			Oligo3	Cortex	0	0	9.29672	22.7641	0	8.82639
OPC	Cortex	25	14.8148	14.2857	5.71429	8.33333	13.0518			OPC	Cortex	20.0205	53.0406	46.4836	15.176	26.7607	35.3056
Oligo1	Hippocampus	100	50	0	66.6667	75	76.0181			Oligo1	Hippocampus	577.422	327.378	0	345.629	430.44	102.582
Oligo2	Hippocampus	0	0	100	0	0	0.904977			Oligo2	Hippocampus	0	0	213.727	0	0	1.22121
Oligo3	Hippocampus	0	0	0	0	0	7.69231			Oligo3	Hippocampus	0	0	0	0	0	10.3803
OPC	Hippocampus	0	50	0	33.3333	25	15.3846			OPC	Hippocampus	0	327.378	0	172.815	143.48	20.7606
TauPS2APP 13mo Percentage										TauPS2APP 13mo Density (# cells per mm^2)
Cell type	Region	0-10µm	10-20µm	20-30µm	30-40µm	40-50µm	Overall			Cell type	Region	0-10µm	10-20µm	20-30µm	30-40µm	40-50µm	Overall
Oligo1	Cortex	61.5385	63.8298	67.1642	87.0968	78.7879	75.0436			Oligo1	Cortex	93.9843	283.847	331.792	368.14	362.436	294.842
Oligo2	Cortex	7.69231	10.6383	8.95522	3.22581	3.0303	6.45724			Oligo2	Cortex	11.748	47.3078	44.239	13.6348	13.9399	25.3701
Oligo3	Cortex	15.3846	8.51064	11.9403	8.06452	12.1212	9.24956			Oligo3	Cortex	23.4961	37.8462	58.9853	34.087	55.7594	36.341
OPC	Cortex	15.3846	17.0213	11.9403	1.6129	6.06061	9.24956			OPC	Cortex	23.4961	75.6924	58.9853	6.81741	27.8797	36.341
Oligo1	Hippocampus	55.5556	72.7273	68.5185	81.8182	63.2653	71.3499			Oligo1	Hippocampus	89.7075	317.601	363.549	303.962	249.581	201.009
Oligo2	Hippocampus	11.1111	0	1.85185	2.27273	2.04082	1.51515			Oligo2	Hippocampus	17.9415	0	9.82565	8.44338	8.05101	4.26853
Oligo3	Hippocampus	11.1111	15.1515	9.25926	9.09091	22.449	12.1212			Oligo3	Hippocampus	17.9415	66.1668	49.1282	33.7735	88.5611	34.1482
OPC	Hippocampus	22.2222	12.1212	20.3704	6.81818	12.2449	15.0138			OPC	Hippocampus	35.883	52.9335	108.082	25.3301	48.3061	42.2972
TauPS2APP 8mo Statistic Test (chi-square test)										TauPS2APP 8mo Statistic Test (one sample t-test)
Cell type	Region	0-10µm	10-20µm	20-30µm	30-40µm	40-50µm				Cell type	Region	0-10µm	10-20µm	20-30µm	30-40µm	40-50µm
Oligo1	Cortex	0.0723116	0.251372	0.712978	0.578318	0.0681348				Oligo1	Cortex	2.9e-05	0.0882714	0.312038	0.490925	0.0523056
Oligo2	Cortex	0.918708	1	1	0.272696	0.304745				Oligo2	Cortex	0	0.451717	0.446094	0.156606	0.265224
Oligo3	Cortex	1	0.797012	1	0.227506	0.479468				Oligo3	Cortex	0	0	0.571937	0.177201	0
OPC	Cortex	1	0.690734	0.852024	0.260287	0.796741				OPC	Cortex	0.109507	0.319576	0.299266	0.00202369	0.493719
Oligo1	Hippocampus	0.638025	0.763079	1	0.35087	0.3722				Oligo1	Hippocampus	0.237692	0.255493	0	0.254039	0.245472
Oligo2	Hippocampus	1	1	2.84e-15	1	1				Oligo2	Hippocampus	0	0	0.212033	0	0
Oligo3	Hippocampus	1	1	1	1	1				Oligo3	Hippocampus	0	0	0	0	0
OPC	Hippocampus	1	0.0926075	1	0.355729	0.704358				OPC	Hippocampus	0	0.226132	0	0.227626	0.23141
TauPS2APP 13mo Statistic Test (chi-square test)										TauPS2APP 13mo Statistic Test (one sample t-test)
Cell type	Region	0-10µm	10-20µm	20-30µm	30-40µm	40-50µm				Cell type	Region	0-10µm	10-20µm	20-30µm	30-40µm	40-50µm
Oligo1	Cortex	0.00107221	0.524566	0.650357	0.110228	0.28927				Oligo1	Cortex	9.72e-06	0.485514	0.190901	0.0536957	0.139
Oligo2	Cortex	0.736985	0.329285	0.29072	0.480964	0.454405				Oligo2	Cortex	0.00103292	0.15157	0.188422	0.163552	0.290889
Oligo3	Cortex	0.852848	1	0.275353	1	0.383577				Oligo3	Cortex	0.239936	0.468798	0.148007	0.477619	0.314762
OPC	Cortex	0.852848	0.0868677	0.275353	0.0726598	0.629328				OPC	Cortex	0.349486	0.0838502	0.125713	1.04e-08	0.131753
Oligo1	Hippocampus	0.0936058	0.000939	2.69e-08	2.11e-05	0.0639507				Oligo1	Hippocampus	0.0567038	0.1053	0.0473985	0.125809	0.125412
Oligo2	Hippocampus	0.561084	1	0.771832	0.859067	0.969546				Oligo2	Hippocampus	0.286355	0	0.301196	0.263979	0.417121
Oligo3	Hippocampus	0.813382	0.0957793	0.254927	0.82933	0.00039				Oligo3	Hippocampus	0.00837511	0.233217	0.231483	0.665882	0.0341484
OPC	Hippocampus	1	0.582515	5.29e-05	0.844697	0.703246				OPC	Hippocampus	0.555478	0.42892	0.0232186	0.434697	0.484621

### Sheet: Excitatory Neuron Subtype
Excitatory Neuron
Cortex Regional Density (# cells per mm^2)										Hippocampus Regional Density (# cells per mm^2)
Sample	CTX-Ex1	CTX-Ex2	CTX-Ex3	CTX-Ex4	Total					Sample	CA1	CA2	CA3	DG	Total
Control 8mo	373	294	150	439	1256					Control 8mo	446	58	229	423	1156
TauPS2APP 8mo	317	518	161	278	1274					TauPS2APP 8mo	362	79	283	236	960
Control 13mo	367	388	165	261	1181					Control 13mo	277	60	244	824	1405
TauPS2APP 13mo	283	313	217	447	1260					TauPS2APP 13mo	313	34	203	662	1212
TauPS2APP 8mo Percentage										TauPS2APP 8mo Density (# cells per mm^2)
Sub-type	Region	0-10µm	10-20µm	20-30µm	30-40µm	40-50µm	Overall			Sub-type	Region	0-10µm	10-20µm	20-30µm	30-40µm	40-50µm	Overall
CTX-Ex1	Cortex	5.88235	7.5	19.4444	18.3333	14.8571	24.8981			CTX-Ex1	Cortex	20.0205	79.5609	260.308	250.405	173.945	317.231
CTX-Ex2	Cortex	82.3529	56.25	45.8333	43.3333	40.5714	40.6275			CTX-Ex2	Cortex	280.287	596.706	613.583	591.866	475.003	517.642
CTX-Ex3	Cortex	5.88235	15	14.5833	13.3333	18.8571	12.6324			CTX-Ex3	Cortex	20.0205	159.122	195.231	182.113	220.776	160.952
CTX-Ex4	Cortex	5.88235	21.25	20.1389	25	25.7143	21.8419			CTX-Ex4	Cortex	20.0205	225.422	269.605	341.461	301.058	278.291
CA1	Hippocampus	NaN	NaN	0	0	0	37.6987			CA1	Hippocampus	0	0	0	0	0	362.09
CA2	Hippocampus	NaN	NaN	0	0	0	8.26446			CA2	Hippocampus	0	0	0	0	0	79.379
CA3	Hippocampus	NaN	NaN	0	0	0	29.4978			CA3	Hippocampus	0	0	0	0	0	283.322
DG	Hippocampus	NaN	NaN	100	100	100	24.5391			DG	Hippocampus	0	0	213.727	691.259	1721.76	235.694
TauPS2APP 13mo Percentage										TauPS2APP 13mo Density (# cells per mm^2)
Cell type	Region	0-10µm	10-20µm	20-30µm	30-40µm	40-50µm	Overall			Cell type	Region	0-10µm	10-20µm	20-30µm	30-40µm	40-50µm	Overall
CTX-Ex1	Cortex	12.5	17.4603	11.4754	11.236	14	22.4701			CTX-Ex1	Cortex	35.2441	208.154	154.836	136.348	195.158	283.185
CTX-Ex2	Cortex	45.8333	26.1905	31.1475	25.2809	31.5	24.8096			CTX-Ex2	Cortex	129.228	312.231	420.27	306.783	439.105	312.669
CTX-Ex3	Cortex	12.5	20.6349	20.2186	26.4045	17.5	17.247			CTX-Ex3	Cortex	35.2441	246	272.807	320.418	243.947	217.36
CTX-Ex4	Cortex	29.1667	35.7143	37.1585	37.0787	37	35.4733			CTX-Ex4	Cortex	82.2362	425.77	501.375	449.949	515.775	447.062
CA1	Hippocampus	0	0	0	3.44828	4.08163	25.8395			CA1	Hippocampus	0	0	0	16.8868	32.2041	313.543
CA2	Hippocampus	0	0	2.5	0	0	2.8142			CA2	Hippocampus	0	0	9.82565	0	0	34.1482
CA3	Hippocampus	0	0	2.5	5.17241	1.02041	16.7573			CA3	Hippocampus	0	0	9.82565	25.3301	8.05101	203.337
DG	Hippocampus	100	100	95	91.3793	94.898	54.5891			DG	Hippocampus	143.532	291.134	373.375	447.499	748.744	662.398
TauPS2APP 8mo Statistic Test (chi-square test)										TauPS2APP 8mo Statistic Test (one sample t-test)
Cell type	Region	0-10µm	10-20µm	20-30µm	30-40µm	40-50µm				Cell type	Region	0-10µm	10-20µm	20-30µm	30-40µm	40-50µm
CTX-Ex1	Cortex	0.000643	3.07e-05	0.113075	0.0805157	0.00162172				CTX-Ex1	Cortex	8.52e-22	4.14e-13	0.19101	0.0723616	7.89e-05
CTX-Ex2	Cortex	0.124211	0.619935	0.460475	0.398176	0.721622				CTX-Ex2	Cortex	0.00337907	0.375551	0.216919	0.241376	0.629846
CTX-Ex3	Cortex	0.042509	0.886664	0.684175	0.770896	0.0331988				CTX-Ex3	Cortex	2.34e-08	0.637144	0.06704	0.299882	0.0785505
CTX-Ex4	Cortex	0.00191063	0.253408	0.549257	0.276838	0.410036				CTX-Ex4	Cortex	5.81e-18	0.128234	0.397301	0.292282	0.658029
CA1	Hippocampus	0.604744	0.477174	0.477174	0.137943	0.01851				CA1	Hippocampus	0	0	0	0	0
CA2	Hippocampus	1	1	1	0.928416	0.540471				CA2	Hippocampus	0	0	0	0	0
CA3	Hippocampus	0.762114	0.629058	0.629058	0.235748	0.0503402				CA3	Hippocampus	0	0	0	0	0
DG	Hippocampus	0.87754	0.743002	1	0.126189	1.26e-06				DG	Hippocampus	0	0	0.402036	0.291184	0.238475
TauPS2APP 13mo Statistic Test (chi-square test)										TauPS2APP 13mo Statistic Test (one sample t-test)
Cell type	Region	0-10µm	10-20µm	20-30µm	30-40µm	40-50µm				Cell type	Region	0-10µm	10-20µm	20-30µm	30-40µm	40-50µm
CTX-Ex1	Cortex	1.8e-05	0.0519396	0.000937	0.000162	0.0109378				CTX-Ex1	Cortex	1.88e-11	0.1259	0.000172	2.26e-07	0.000264
CTX-Ex2	Cortex	0.00473225	0.658076	0.0409022	0.835803	0.017003				CTX-Ex2	Cortex	0.000945	0.72141	0.0256329	0.371666	0.0222371
CTX-Ex3	Cortex	0.000489	0.902293	0.264515	0.00658458	0.819507				CTX-Ex3	Cortex	1.06e-13	0.561388	0.196624	0.0600122	0.110295
CTX-Ex4	Cortex	1.74e-07	0.350509	0.559843	0.960297	0.480615				CTX-Ex4	Cortex	9.55e-26	0.418356	0.116626	0.390416	0.493265
CA1	Hippocampus	1.59e-05	2.6e-06	9.92e-08	7.46e-08	1.4e-08				CA1	Hippocampus	0	0	0	8.06e-41	3.39e-26
CA2	Hippocampus	0.320909	0.256007	0.460853	0.127244	0.0814244				CA2	Hippocampus	0	0	0.00150807	0	0
CA3	Hippocampus	0.000893	0.000287	0.000115	0.00018	1.92e-06				CA3	Hippocampus	0	0	3.03e-32	1.85e-24	2.55e-44
DG	Hippocampus	5.62e-08	0.000432	0.0232559	0.261474	0.00710111				DG	Hippocampus	3.08e-05	0.00976203	0.0325412	0.0348213	0.649503

### Sheet: Inhibitory Neuron Subtype
Inhibitory Neuron
Cortex Regional Density (# cells per mm^2)										Hippocampus Regional Density (# cells per mm^2)
Sample	Cnr1	Lamp5	Pvalb	Pvalb_Nog	Sst	Vip	Total			Sample	Cnr1	Lamp5	Pvalb	Pvalb_Nog	Sst	Vip	Total
Control 8mo	6	9	101	11	63	18	208			Control 8mo	21	16	17	1	18	8	81
TauPS2APP 8mo	8	11	89	10	45	19	182			TauPS2APP 8mo	23	12	33	1	15	6	90
Control 13mo	10	11	93	8	48	19	189			Control 13mo	19	21	29	2	28	6	105
TauPS2APP 13mo	5	8	82	8	55	13	171			TauPS2APP 13mo	20	15	27	2	15	6	85
TauPS2APP 8mo Percentage										TauPS2APP 8mo Density (# cells per mm^2)
Sub-type	Region	0-10µm	10-20µm	20-30µm	30-40µm	40-50µm	Overall			Sub-type	Region	0-10µm	10-20µm	20-30µm	30-40µm	40-50µm	Overall
Cnr1	Cortex	0	0	4.16667	0	7.14286	4.29799			Cnr1	Cortex	0	0	9.29672	0	13.3804	7.78799
Lamp5	Cortex	0	0	0	7.69231	0	6.01719			Lamp5	Cortex	0	0	0	15.176	0	10.9032
Pvalb	Cortex	0	10	45.8333	53.8462	57.1429	48.9971			Pvalb	Cortex	0	13.2601	102.264	106.232	107.043	88.7831
Pvalb_Nog	Cortex	0	20	4.16667	0	7.14286	5.73066			Pvalb_Nog	Cortex	0	26.5203	9.29672	0	13.3804	10.384
Sst	Cortex	100	60	29.1667	26.9231	14.2857	24.6418			Sst	Cortex	20.0205	79.5609	65.077	53.1161	26.7607	44.6512
Vip	Cortex	0	10	16.6667	11.5385	14.2857	10.3152			Vip	Cortex	0	13.2601	37.1869	22.7641	26.7607	18.6912
Cnr1	Hippocampus	NaN	NaN	NaN	NaN	NaN	25.6757			Cnr1	Hippocampus	0	0	0	0	0	23.2031
Lamp5	Hippocampus	NaN	NaN	NaN	NaN	NaN	13.5135			Lamp5	Hippocampus	0	0	0	0	0	12.2121
Pvalb	Hippocampus	NaN	NaN	NaN	NaN	NaN	36.4865			Pvalb	Hippocampus	0	0	0	0	0	32.9728
Pvalb_Nog	Hippocampus	NaN	NaN	NaN	NaN	NaN	1.35135			Pvalb_Nog	Hippocampus	0	0	0	0	0	1.22121
Sst	Hippocampus	NaN	NaN	NaN	NaN	NaN	16.2162			Sst	Hippocampus	0	0	0	0	0	14.6546
Vip	Hippocampus	NaN	NaN	NaN	NaN	NaN	6.75676			Vip	Hippocampus	0	0	0	0	0	6.10607
TauPS2APP 13mo Percentage										TauPS2APP 13mo Density (# cells per mm^2)
Cell type	Region	0-10µm	10-20µm	20-30µm	30-40µm	40-50µm	Overall			Cell type	Region	0-10µm	10-20µm	20-30µm	30-40µm	40-50µm	Overall
Cnr1	Cortex	0	0	0	2.77778	0	3.21285			Cnr1	Cortex	0	0	0	6.81741	0	5.48543
Lamp5	Cortex	0	13.3333	0	0	7.14286	4.81928			Lamp5	Cortex	0	18.9231	0	0	13.9399	8.22814
Pvalb	Cortex	60	53.3333	40	66.6667	53.5714	47.7912			Pvalb	Cortex	35.2441	75.6924	88.478	163.618	104.549	81.5957
Pvalb_Nog	Cortex	0	0	6.66667	0	3.57143	4.41767			Pvalb_Nog	Cortex	0	0	14.7463	0	6.96993	7.54246
Sst	Cortex	40	26.6667	46.6667	25	28.5714	32.1285			Sst	Cortex	23.4961	37.8462	103.224	61.3567	55.7594	54.8543
Vip	Cortex	0	6.66667	6.66667	5.55556	7.14286	7.63052			Vip	Cortex	0	9.46156	14.7463	13.6348	13.9399	13.0279
Cnr1	Hippocampus	0	33.3333	16.6667	28.5714	16.6667	23.6111			Cnr1	Hippocampus	0	13.2334	9.82565	16.8868	8.05101	19.7905
Lamp5	Hippocampus	0	33.3333	50	42.8571	50	17.5926			Lamp5	Hippocampus	0	13.2334	29.4769	25.3301	24.153	14.7458
Pvalb	Hippocampus	0	0	16.6667	14.2857	33.3333	32.4074			Pvalb	Hippocampus	0	0	9.82565	8.44338	16.102	27.1634
Pvalb_Nog	Hippocampus	0	0	0	0	0	1.85185			Pvalb_Nog	Hippocampus	0	0	0	0	0	1.55219
Sst	Hippocampus	100	33.3333	16.6667	0	0	17.5926			Sst	Hippocampus	17.9415	13.2334	9.82565	0	0	14.7458
Vip	Hippocampus	0	0	0	14.2857	0	6.94444			Vip	Hippocampus	0	0	0	8.44338	0	5.82072
TauPS2APP 8mo Statistic Test (chi-square test)										TauPS2APP 8mo Statistic Test (one sample t-test)
Cell type	Region	0-10µm	10-20µm	20-30µm	30-40µm	40-50µm				Cell type	Region	0-10µm	10-20µm	20-30µm	30-40µm	40-50µm
Cnr1	Cortex	1	0.86847	1	0.563954	0.703816				Cnr1	Cortex	0	0	0.490823	0	0.389762
Lamp5	Cortex	1	0.678514	0.476883	1	0.376443				Lamp5	Cortex	0	0	0	0.457308	0
Pvalb	Cortex	0.0968048	0.0273443	0.973731	0.707612	0.405521				Pvalb	Cortex	0	4.34e-09	0.398764	0.420423	0.166874
Pvalb_Nog	Cortex	1	0.458653	1	0.417118	0.99048				Pvalb_Nog	Cortex	0	0.227809	0.341692	0	0.405238
Sst	Cortex	0.835606	0.301957	0.562624	0.887872	0.432385				Sst	Cortex	0.137291	0.19485	0.21661	0.345998	0.0205147
Vip	Cortex	0.776232	0.994794	0.358632	1	0.59846				Vip	Cortex	0	0.448044	0.185272	0.557036	0.273034
Cnr1	Hippocampus	1	1	1	1	1				Cnr1	Hippocampus	0	0	0	0	0
Lamp5	Hippocampus	1	1	1	1	1				Lamp5	Hippocampus	0	0	0	0	0
Pvalb	Hippocampus	1	1	1	1	1				Pvalb	Hippocampus	0	0	0	0	0
Pvalb_Nog	Hippocampus	1	1	1	1	1				Pvalb_Nog	Hippocampus	0	0	0	0	0
Sst	Hippocampus	1	1	1	1	1				Sst	Hippocampus	0	0	0	0	0
Vip	Hippocampus	1	1	1	1	1				Vip	Hippocampus	0	0	0	0	0
TauPS2APP 13mo Statistic Test (chi-square test)										TauPS2APP 13mo Statistic Test (one sample t-test)
Cell type	Region	0-10µm	10-20µm	20-30µm	30-40µm	40-50µm				Cell type	Region	0-10µm	10-20µm	20-30µm	30-40µm	40-50µm
Cnr1	Cortex	1	0.864946	0.738813	1	0.694165				Cnr1	Cortex	0	0	0	0.591718	0
Lamp5	Cortex	0.862563	0.550418	0.514147	0.486297	0.821698				Lamp5	Cortex	0	0.205819	0	0	0.266969
Pvalb	Cortex	0.245373	0.765293	1	0.000513	0.544042				Pvalb	Cortex	0.0477059	0.358713	0.418545	0.0212644	0.244502
Pvalb_Nog	Cortex	0.912832	0.681925	0.662605	0.531974	1				Pvalb_Nog	Cortex	0	0	0.289674	0	0.34728
Sst	Cortex	0.382825	0.45116	0.0295109	0.911597	1				Sst	Cortex	0.0450295	0.102639	0.0826059	0.518049	0.366798
Vip	Cortex	0.604462	1	1	1	1				Vip	Cortex	0	0.225497	0.5369	0.594695	0.447858
Cnr1	Hippocampus	0.585806	1	0.965522	1	0.628327				Cnr1	Hippocampus	0	0.271716	0.0840039	0.242193	0.0956266
Lamp5	Hippocampus	0.746124	1	0.203269	0.312468	0.489988				Lamp5	Hippocampus	0	0.316308	0.206197	0.272999	0.216313
Pvalb	Hippocampus	0.425311	0.351719	0.658568	0.520829	0.758936				Pvalb	Hippocampus	0	0	0.0236417	0.000693	0.0233806
Pvalb_Nog	Hippocampus	1	1	1	1	1				Pvalb_Nog	Hippocampus	0	0	0	0	0
Sst	Hippocampus	1	1	1	0.454466	0.361609				Sst	Hippocampus	0.385162	0.446878	0.260678	0	0
Vip	Hippocampus	1	1	1	1	0.851799				Vip	Hippocampus	0	0	0	0.446133	0

### Sheet: Cell types near p-Tau
TauPS2APP 8mo Top Level (averaged # cells per 20µm*20µm block)							TauPS2APP 8mo Oligo Sub-type & OPC
Cell type	No Tau	Low Tau	High Tau	High Tau w/ Aß	High Tau w/o Aß		Sub type	No Tau	Low Tau	High Tau	High Tau w/ Aß	High Tau w/o Aß
CTX-Ex	0.277573	0.215116	0.114286	0.25	0.113244		Oligo1	0.0874985	0.124031	0.137143	0	0.138196
Inh	0.0541375	0.0465116	0.0380952	0	0.0383877		Oligo2	0.00534251	0.0116279	0.00571429	0	0.00575816
CA1	0.0670782	0.0329457	0.0247619	0	0.024952		Oligo3	0.00605485	0.00581395	0.0247619	0	0.024952
CA2	0.0151965	0.00193798	0.00190476	0	0.00191939		OPC	0.0111599	0.0155039	0.00190476	0	0.00191939
CA3	0.0531877	0.0116279	0.00571429	0	0.00575816
Astro	0.0614983	0.0581395	0.072381	0	0.0729367
Endo	0.0357355	0.0348837	0.0304762	0	0.0307102
Micro	0.0425027	0.0600775	0.0495238	0.75	0.0441459
Oligo	0.0988959	0.141473	0.167619	0	0.168906
OPC	0.0123471	0.0155039	0.00761905	0	0.00767754
TauPS2APP 13mo Top Level (averaged # cells per 20µm*20µm block)							TauPS2APP 13mo Oligo Sub-type & OPC
Cell type	No Tau	Low Tau	High Tau	High Tau w/ Aß	High Tau w/o Aß		Sub type	No Tau	Low Tau	High Tau	High Tau w/ Aß	High Tau w/o Aß
CTX-Ex	0.205177	0.0996593	0.0482642	0.0892857	0.0462222		Oligo1	0.111334	0.117547	0.26757	0.160714	0.272889
Inh	0.0437301	0.0383305	0.0397968	0	0.0417778		Oligo2	0.00720955	0.00511073	0.00592718	0.0178571	0.00533333
CA1	0.0542489	0.110733	0.185436	0	0.194667		Oligo3	0.0189103	0.0195911	0.0491109	0.0357143	0.0497778
CA2	0.00910058	0.00511073	0.00084674	0	0.000888889		OPC	0.0133554	0.0110733	0.0152413	0.0178571	0.0151111
CA3	0.0561399	0.0298126	0.00508044	0	0.00533333
Astro	0.0790687	0.110733	0.113463	0.0357143	0.117333
Endo	0.0510578	0.0570698	0.03895	0.0714286	0.0373333
Micro	0.0745775	0.0638842	0.0914479	0.446429	0.0737778
Oligo	0.137454	0.142249	0.322608	0.214286	0.328
OPC	0.0166647	0.0136286	0.0220152	0.0178571	0.0222222
TauPS2APP 8mo Top Level Statistic Test ( t-test vs No Tau)							TauPS2APP 8mo Oligo Sub-type & OPC Statistic Test (t-test vs No Tau)
Cell type	No Tau	Low Tau	High Tau				Sub type	No Tau	Low Tau	High Tau
CTX-Ex	-	0.013423	2.70299e-13				Oligo1	-	0.0270736	0.000330195
Inh	-	0.330836	0.0991262				Oligo2	-	0.0657745	0.909975
CA1	-	0.110312	0.0316083				Oligo3	-	0.945403	8.02884e-07
CA2	-	0.0585596	0.0554526				OPC	-	0.253857	0.0598528
CA3	-	0.00282517	0.000168625
Astro	-	0.634412	0.488277
Endo	-	0.629473	0.570354
Micro	-	0.0943981	0.464728
Oligo	-	0.00413024	9.41222e-07
OPC	-	0.400186	0.423454
TauPS2APP 13mo Top Level Statistic Test (t-test vs No Tau)							TauPS2APP 13mo Oligo Sub-type & OPC Statistic Test (t-test vs No Tau)
Cell type	No Tau	Low Tau	High Tau	High Tau w/ Aß	High Tau w/o Aß		Sub type	No Tau	Low Tau	High Tau	High Tau w/ Aß	High Tau w/o Aß
CTX-Ex	-	1.11629e-14	4.0065e-32	0.0570608	1.40695e-31		Oligo1	-	0.784636	6.01975e-36	0.109134	3.48466e-36
Inh	-	0.238953	0.506201	0.120175	0.72305		Oligo2	-	0.267545	0.651722	0.341193	0.502786
CA1	-	2.41363e-07	4.90994e-19	0.229295	7.8689e-21		Oligo3	-	0.965886	7.98742e-10	0.325993	8.47589e-10
CA2	-	0.359469	0.0165858	0.545135	0.0202912		OPC	-	0.743121	0.377832	0.700686	0.407988
CA3	-	0.00378202	3.41476e-09	0.142625	9.90987e-09
Astro	-	0.000277866	0.000221762	0.26938	5.93002e-05
Endo	-	0.438204	0.0699865	0.448791	0.0427049
Micro	-	0.471433	0.0397666	1.00128e-17	0.753179
Oligo	-	0.563678	6.72819e-37	0.125773	3.23297e-37
OPC	-	0.687443	0.120941	0.869072	0.1187

### Sheet: Major types_validation
TauPS2APP 8mo (validation)
Percentage										Density (# cells per mm^2)
Cell type	Region	0-10µm	10-20µm	20-30µm	30-40µm	40-50µm	Overall			Cell type	Region	0-10µm	10-20µm	20-30µm	30-40µm	40-50µm	Overall
CTX-Ex	All	17.1429	29.9435	38.5965	31.8681	34.8485	24.432			CTX-Ex	All	373.48	627.398	778.128	662.268	797.067	523.255
Inh	All	4.28571	7.34463	10.5263	11.3553	9.69697	9.32556			Inh	All	93.3701	153.89	212.217	235.98	221.793	199.724
CA1	All	2.85714	9.60452	11.4035	13.5531	11.2121	9.44451			CA1	All	62.2467	201.241	229.901	281.654	256.448	202.271
CA2	All	0	0	0	0	0.30303	8.36208			CA2	All	0	0	0	0	6.93102	179.089
CA3	All	0	0	0	0	0	1.3917			CA3	All	0	0	0	0	0	29.8057
DG	All	0	0	0.877193	0.3663	0.30303	5.15047			DG	All	0	0	17.6847	7.61227	6.93102	110.307
Astro	All	0	1.12994	2.63158	3.2967	5.15152	11.6094			Astro	All	0	23.6754	53.0541	68.5104	117.827	248.635
Endo	All	4.28571	6.21469	6.57895	8.05861	6.36364	4.8412			Endo	All	93.3701	130.215	132.635	167.47	145.551	103.683
Micro1	All	64.2857	18.6441	7.01754	6.22711	7.27273	7.23207			Micro1	All	1400.55	390.644	141.478	129.409	166.344	154.888
Oligo	All	5.71429	21.4689	17.1053	19.7802	20	13.6553			Oligo	All	124.493	449.832	344.852	411.063	457.447	292.452
OPC	All	0.714286	2.82486	2.63158	2.5641	3.0303	1.89128			OPC	All	15.5617	59.1885	53.0541	53.2859	69.3102	40.5052
Mix	All	0.714286	2.82486	2.63158	2.9304	1.81818	2.66445			Mix	All	15.5617	59.1885	53.0541	60.8982	41.5861	57.0639
TauPS2APP 13mo (validation)
Percentage										Density (# cells per mm^2)
Cell type	Region	0-10µm	10-20µm	20-30µm	30-40µm	40-50µm	Overall			Cell type	Region	0-10µm	10-20µm	20-30µm	30-40µm	40-50µm	Overall
CTX-Ex	All	11.7978	30.5949	31.3684	34.2056	32.9527	23.7821			CTX-Ex	All	325.027	677.457	693.967	753.662	793.551	558.466
Inh	All	1.68539	7.64873	8.84211	8.03738	6.36215	6.49195			Inh	All	46.4325	169.364	195.615	177.09	153.21	152.448
CA1	All	3.93258	16.7139	12.8421	11.028	12.398	9.99348			CA1	All	108.342	370.092	284.107	242.984	298.564	234.673
CA2	All	0.280899	0	0.421053	0.373832	1.14192	7.41627			CA2	All	7.73874	0	9.315	8.23675	27.4993	174.154
CA3	All	0	0	0	0	0	0.815572			CA3	All	0	0	0	0	0	19.1518
DG	All	0	0.566572	0.842105	1.1215	0.815661	4.31709			DG	All	0	12.5455	18.63	24.7102	19.6424	101.377
Astro	All	2.24719	6.51558	10.5263	13.4579	13.8662	11.9835			Astro	All	61.9099	144.273	232.875	296.523	333.92	281.404
Endo	All	1.96629	5.66572	6.52632	5.42056	6.19902	4.51283			Endo	All	54.1712	125.455	144.382	119.433	149.282	105.973
Micro1	All	65.1685	11.0482	6.94737	7.1028	7.66721	8.97129			Micro1	All	1795.39	244.637	153.697	156.498	184.638	210.67
Oligo	All	10.1124	16.7139	15.3684	13.0841	11.9086	16.0287			Oligo	All	278.595	370.092	339.997	288.286	286.778	376.396
OPC	All	1.1236	1.69972	2.52632	1.68224	1.95759	1.78338			OPC	All	30.955	37.6365	55.89	37.0654	47.1416	41.8786
Mix	All	1.68539	2.83286	3.78947	4.48598	4.73083	3.90387			Mix	All	46.4325	62.7275	83.835	98.841	113.926	91.6732
